# Chronic trazodone treatment consolidates sleep, improves memory, and reduces amyloid pathology in a mouse model of Alzheimer’s disease

**DOI:** 10.64898/2026.08.20.746036

**Authors:** Mayuko Arai, Jefferey Yue, Emad Shams, Cody J Stevens, Hillary Han, Robert Gibson, Taha Yildirim, Howard H Feldman, Cheryl L Wellington, Brianne A Kent

**Affiliations:** Department of Psychology, Simon Fraser University, Burnaby, Canada; Institute for Neuroscience and Neurotechnology, Burnaby, Canada; Department of Molecular Biology and Biochemistry, Simon Fraser University; Department of Neurosciences, University of California, San Diego, La Jolla, USA; Department of Pathology and Laboratory Medicine, University of British Columbia, Vancouver, British Columbia, Canada

**Author notes:** Corresponding Author: Brianne A Kent, Department of Psychology, Simon Fraser University, Burnaby, Canada.

**Keywords:** sleep, Alzheimer’s disease, transgenic mouse model, amyloid, trazodone, memory, drug repurposing

## Abstract

Sleep disturbance in Alzheimer’s disease (AD), particularly the reduction of slow wave sleep (SWS), has been proposed as a novel therapeutic target, with disease-modifying potential. Trazodone, an antidepressant with robust SWS-promoting properties, is currently the most prescribed sleep-promoting medication in the United States. Here, we demonstrate that chronic trazodone administration consolidates sleep in the APP^NL-F^ knock-in mouse model of AD, increasing NREM sleep duration and slow wave power during the rest phase while promoting wake during the active phase. These sleep consolidating effects were accompanied by lower regional glial activation and amyloid burden, particularly in male mice. Most notably, hippocampal amyloid plaque burden was 45% lower in mice treated from 14 to 16 months of age than in vehicle-treated controls. Chronic trazodone treatment was also associated with better short-term and long-term recognition memory. Together, these findings support the potential of repurposing trazodone as a well-tolerated, disease-modifying therapeutic for AD, capable of enhancing sleep quality, improving cognition, and lowering AD-relevant neuropathology.
