## Supplementary Table 1 for "Chronic trazodone treatment consolidates sleep, improves memory, and reduces amyloid pathology in a mouse model of Alzheimer’s disease"

### Sheet: Supplementary_Table_1
Fig 2 Sleep Duration
Panel	Test Type	Effect	Test Statistic	Effect Size Method	Effect Size
9mo
a NREM	Two-way ANOVA	Hour	F (4.538, 36.31) = 63.86	Partial eta squared (ηp2​)	0.888656
		Treatment	F (1.000, 8.000) = 36.17	Partial eta squared (ηp2​)	0.818882
		Treatment*Hour	F (5.866, 46.92) = 5.128	Partial eta squared (ηp2​)	0.390656
b REM	Two-way ANOVA	Hour	F (5.176, 41.41) = 33.42	Partial eta squared (ηp2​)	0.806849
		Treatment	F (1.000, 8.000) = 11.71	Partial eta squared (ηp2​)	0.594115
		Treatment*Hour	F (5.131, 41.04) = 2.549	Partial eta squared (ηp2​)	0.24167
c Wake	Two-way ANOVA	Hour	F (4.507, 36.06) = 62.50	Partial eta squared (ηp2​)	0.886514
		Treatment	F (1.000, 8.000) = 46.99	Partial eta squared (ηp2​)	0.854519
		Treatment*Hour	F (5.739, 45.91) = 4.136	Partial eta squared (ηp2​)	0.340814
d	Two-way ANOVA	Treatment*sex	F (1, 7) = 0.08740	Partial eta squared (ηp2​)	0.0123317
		Treatment	F (1, 7) = 9.599	Partial eta squared (ηp2​)	0.578288
		Sex	F (1, 7) = 0.03042	Partial eta squared (ηp2​)	0.00432691
e	Two-way ANOVA	Treatment*Hour	F (4.748, 66.47) = 8.658	Partial eta squared (ηp2​)	0.382124
		Hour	F (4.748, 66.47) = 14.14	Partial eta squared (ηp2​)	0.502495
		Treatment	F (1, 14) = 0.0003543	Partial eta squared (ηp2​)	2.53065e-05
14 mo
f NREM	Two-way ANOVA	Hour	F (5.728, 57.28) = 68.33	Partial eta squared (ηp2​)	0.872335
		Treatment	F (1.000, 10.00) = 15.38	Partial eta squared (ηp2​)	0.605989
		Treatment*Hour	F (6.673, 66.73) = 5.348	Partial eta squared (ηp2​)	0.348449
g REM	Two-way ANOVA	Hour	F (6.651, 66.51) = 27.77	Partial eta squared (ηp2​)	0.73524
		Treatment	F (1.000, 10.00) = 11.33	Partial eta squared (ηp2​)	0.531177
		Treatment*Hour	F (6.435, 64.35) = 2.974	Partial eta squared (ηp2​)	0.229228
h Wake	Two-way ANOVA	Hour	F (5.739, 57.39) = 67.19	Partial eta squared (ηp2​)	0.87045
		Treatment	F (1.000, 10.00) = 19.31	Partial eta squared (ηp2​)	0.65882
		Treatment*Hour	F (6.643, 66.43) = 4.808	Partial eta squared (ηp2​)	0.324689
i	Two-way ANOVA	Treatment*sex	F (1, 9) = 0.0002880	Partial eta squared (ηp2​)	3.1999e-05
		Treatment	F (1, 9) = 16.57	Partial eta squared (ηp2​)	0.648025
		Sex	F (1, 9) = 8.697	Partial eta squared (ηp2​)	0.491439
j	Two-way ANOVA	Treatment*Hour	F (4.054, 68.91) = 3.250	Partial eta squared (ηp2​)	0.160509
		Hour	F (4.054, 68.91) = 10.44	Partial eta squared (ηp2​)	0.380494
		Treatment	F (1, 17) = 1.764	Partial eta squared (ηp2​)	0.0940098
Fig 3 Sleep EEG Power
Panel	Test Type	Effect	Test Statistic	Effect Size Method	Effect Size
9mo
a NREM	Two-way ANOVA	Treatment	F (1, 7) = 16.16	Partial eta squared (ηp2​)	0.697755
		Frequency	F (4, 28) = 313.0	Partial eta squared (ηp2​)	0.978125
		Treatment*Frequency	F (4, 28) = 17.97	Partial eta squared (ηp2​)	0.719664
b REM	Two-way ANOVA	Treatment	F (1, 7) = 0.3992	Partial eta squared (ηp2​)	0.0539518
		Frequency	F (4, 28) = 170.6	Partial eta squared (ηp2​)	0.960586
		Treatment*Frequency	F (4, 28) = 17.71	Partial eta squared (ηp2​)	0.716714
c SO	Two-way ANOVA	Treatment*Sex	F (1, 6) = 0.4404	Partial eta squared (ηp2​)	0.0683808
		Treatment	F (1, 6) = 24.69	Partial eta squared (ηp2​)	0.804497
		Sex	F (1, 6) = 3.065	Partial eta squared (ηp2​)	0.338114
d Delta	Two-way ANOVA	Treatment*Sex	F (1, 6) = 0.002707	Partial eta squared (ηp2​)	0.000450963
		Treatment	F (1, 6) = 18.60	Partial eta squared (ηp2​)	0.756098
		Sex	F (1, 6) = 1.081	Partial eta squared (ηp2​)	0.152662
e	Two-way ANOVA	Treatment*Frequency	F (2.623, 31.47) = 1.499	Partial eta squared (ηp2​)	0.111064
		Frequency	F (2.623, 31.47) = 21.21	Partial eta squared (ηp2​)	0.638707
		Treatment	F (1, 12) = 7.304	Partial eta squared (ηp2​)	0.378367
14mo
f NREM	Mixed-effects analysis	Treatment	F (1, 10) = 1.080	Partial eta squared (ηp2​)	0.0974729
		Frequency	F (4, 40) = 388.3	Partial eta squared (ηp2​)	0.974893
		Treatment*Frequency	F (4, 25) = 25.78	Partial eta squared (ηp2​)	0.80487
g REM	Mixed-effects analysis	Treatment	F (1, 10) = 0.4620	Partial eta squared (ηp2​)	0.0441598
		Frequency	F (4, 40) = 257.4	Partial eta squared (ηp2​)	0.962603
		Treatment*Frequency	F (4, 25) = 16.14	Partial eta squared (ηp2​)	0.720858
h SO	Mixed-effects analysis	Treatment	F (1, 6) = 25.04	Partial eta squared (ηp2​)	0.806701
		Sex	F (1, 9) = 6.814	Partial eta squared (ηp2​)	0.430884
		Treatment*Sex	F (1, 6) = 0.02801	Partial eta squared (ηp2​)	0.00464664
i Delta	Mixed-effects analysis	Treatment	F (1, 6) = 16.03	Partial eta squared (ηp2​)	0.727644
		Sex	F (1, 9) = 2.241	Partial eta squared (ηp2​)	0.199359
		Treatment*Sex	F (1, 6) = 0.4220	Partial eta squared (ηp2​)	0.0657116
j	Two-way ANOVA	Treatment*Frequency	F (2.534, 27.87) = 3.197	Partial eta squared (ηp2​)	0.225213
		Frequency	F (2.534, 27.87) = 11.81	Partial eta squared (ηp2​)	0.517791
		Treatment	F (1, 11) = 1.899	Partial eta squared (ηp2​)	0.147221
Fig 4 Amyloid Burden
Panel	Test Type	Effect	Test Statistic	Effect Size Method	Effect Size
9mo
a	Two-way ANOVA	Treatment*Sex	F (1, 12) = 2.708	Partial eta squared (ηp2​)	0.184117
		Sex	F (1, 12) = 5.023	Partial eta squared (ηp2​)	0.295071
		Treatment	F (1, 12) = 0.1485	Partial eta squared (ηp2​)	0.0122237
b	Two-way ANOVA	Treatment*Sex	F (1, 12) = 0.6201	Partial eta squared (ηp2​)	0.0491359
		Sex	F (1, 12) = 1.863	Partial eta squared (ηp2​)	0.134386
		Treatment	F (1, 12) = 0.1861	Partial eta squared (ηp2​)	0.0152715
c	Two-way ANOVA	Treatment*Sex	F (1, 12) = 0.08720	Partial eta squared (ηp2​)	0.00721424
		Sex	F (1, 12) = 2.058	Partial eta squared (ηp2​)	0.146394
		Treatment	F (1, 12) = 4.488e-008	Partial eta squared (ηp2​)	3.74e-09
d	Two-way ANOVA	Treatment*Sex	F (1, 12) = 0.5297	Partial eta squared (ηp2​)	0.0422756
		Sex	F (1, 12) = 0.0001178	Partial eta squared (ηp2​)	9.81657e-06
		Treatment	F (1, 12) = 2.195	Partial eta squared (ηp2​)	0.154632
e	Two-way ANOVA	Treatment*Sex	F (1, 12) = 1.869	Partial eta squared (ηp2​)	0.134761
		Sex	F (1, 12) = 37.95	Partial eta squared (ηp2​)	0.75976
		Treatment	F (1, 12) = 12.58	Partial eta squared (ηp2​)	0.511798
f	Two-way ANOVA	Treatment*Sex	F (1, 12) = 1.420	Partial eta squared (ηp2​)	0.105812
		Sex	F (1, 12) = 0.5238	Partial eta squared (ηp2​)	0.0418244
		Treatment	F (1, 12) = 0.7623	Partial eta squared (ηp2​)	0.0597306
g left	Two-way ANOVA	Treatment*Sex	F (1, 12) = 0.5709	Partial eta squared (ηp2​)	0.0454144
		Sex	F (1, 12) = 10.92	Partial eta squared (ηp2​)	0.47644
		Treatment	F (1, 12) = 0.03526	Partial eta squared (ηp2​)	0.00292972
g middle	Two-way ANOVA	Treatment*Sex	F (1, 12) = 0.9369	Partial eta squared (ηp2​)	0.0724207
		Sex	F (1, 12) = 6.707	Partial eta squared (ηp2​)	0.358529
		Treatment	F (1, 12) = 0.3063	Partial eta squared (ηp2​)	0.0248897
g right	Two-way ANOVA	Treatment*Sex	F (1, 12) = 0.6955	Partial eta squared (ηp2​)	0.0547832
		Sex	F (1, 12) = 1.582	Partial eta squared (ηp2​)	0.116478
		Treatment	F (1, 12) = 0.1042	Partial eta squared (ηp2​)	0.00860858
h	Two-way ANOVA	Treatment*Sex	F (1, 12) = 4.996	Partial eta squared (ηp2​)	0.293952
		Sex	F (1, 12) = 5.733	Partial eta squared (ηp2​)	0.323296
		Treatment	F (1, 12) = 1.209	Partial eta squared (ηp2​)	0.0915285
14 mo
i	Two-way ANOVA	Treatment*Sex	F (1, 15) = 0.4248	Partial eta squared (ηp2​)	0.0275401
		Sex	F (1, 15) = 1.271	Partial eta squared (ηp2​)	0.0781144
		Treatment	F (1, 15) = 0.5356	Partial eta squared (ηp2​)	0.0344757
j	Two-way ANOVA	Treatment*Sex	F (1, 15) = 0.0006361	Partial eta squared (ηp2​)	4.24049e-05
		Sex	F (1, 15) = 0.2638	Partial eta squared (ηp2​)	0.0172827
		Treatment	F (1, 15) = 5.505	Partial eta squared (ηp2​)	0.268471
k	Two-way ANOVA	Treatment*Sex	F (1, 15) = 0.2409	Partial eta squared (ηp2​)	0.0158062
		Sex	F (1, 15) = 1.796	Partial eta squared (ηp2​)	0.10693
		Treatment	F (1, 15) = 8.497	Partial eta squared (ηp2​)	0.361621
l	Two-way ANOVA	Treatment*Sex	F (1, 15) = 0.5628	Partial eta squared (ηp2​)	0.0361632
		Sex	F (1, 15) = 0.9299	Partial eta squared (ηp2​)	0.0583745
		Treatment	F (1, 15) = 3.471	Partial eta squared (ηp2​)	0.187916
m	Two-way ANOVA	Treatment*Sex	F (1, 15) = 1.521	Partial eta squared (ηp2​)	0.0920646
		Sex	F (1, 15) = 2.687	Partial eta squared (ηp2​)	0.151919
		Treatment	F (1, 15) = 2.189	Partial eta squared (ηp2​)	0.127349
n	Two-way ANOVA	Treatment*Sex	F (1, 15) = 0.03575	Partial eta squared (ηp2​)	0.00237767
		Sex	F (1, 15) = 1.063	Partial eta squared (ηp2​)	0.0661769
		Treatment	F (1, 15) = 3.458	Partial eta squared (ηp2​)	0.187344
o left	Two-way ANOVA	Treatment*Sex	F (1, 15) = 1.742	Partial eta squared (ηp2​)	0.10405
		Sex	F (1, 15) = 1.235	Partial eta squared (ηp2​)	0.0760702
		Treatment	F (1, 15) = 0.6977	Partial eta squared (ηp2​)	0.044446
o middle	Two-way ANOVA	Treatment*Sex	F (1, 15) = 0.4066	Partial eta squared (ηp2​)	0.0263913
		Sex	F (1, 15) = 0.5530	Partial eta squared (ηp2​)	0.0355558
		Treatment	F (1, 15) = 1.594	Partial eta squared (ηp2​)	0.0960588
o right	Two-way ANOVA	Treatment*Sex	F (1, 15) = 0.5142	Partial eta squared (ηp2​)	0.0331438
		Sex	F (1, 15) = 1.024	Partial eta squared (ηp2​)	0.0639041
		Treatment	F (1, 15) = 2.560	Partial eta squared (ηp2​)	0.145786
p left	Two-way ANOVA	Treatment*Sex	F (1, 15) = 2.106	Partial eta squared (ηp2​)	0.123115
		Sex	F (1, 15) = 2.268	Partial eta squared (ηp2​)	0.131341
		Treatment	F (1, 15) = 1.770	Partial eta squared (ηp2​)	0.105546
p middle	Two-way ANOVA	Treatment*Sex	F (1, 15) = 1.161	Partial eta squared (ηp2​)	0.0718396
		Sex	F (1, 15) = 2.494	Partial eta squared (ηp2​)	0.142563
		Treatment	F (1, 15) = 4.098	Partial eta squared (ηp2​)	0.214577
p right	Two-way ANOVA	Treatment*Sex	F (1, 15) = 0.05536	Partial eta squared (ηp2​)	0.0036771
		Sex	F (1, 15) = 0.2089	Partial eta squared (ηp2​)	0.0137354
		Treatment	F (1, 15) = 1.240	Partial eta squared (ηp2​)	0.0763547
Fig 5 Glia Burden
Panel	Test Type	Effect	Test Statistic	Effect Size Method	Effect Size
9mo
iba1
a	Two-way ANOVA	Treatment*Sex	F (1, 12) = 0.09021	Partial eta squared (ηp2​)	0.00746141
		Sex	F (1, 12) = 0.0004692	Partial eta squared (ηp2​)	3.90985e-05
		Treatment	F (1, 12) = 0.006262	Partial eta squared (ηp2​)	0.000521561
b	Two-way ANOVA	Treatment*Sex	F (1, 11) = 0.007983	Partial eta squared (ηp2​)	0.000725201
		Sex	F (1, 11) = 0.006366	Partial eta squared (ηp2​)	0.000578393
		Treatment	F (1, 11) = 0.0002120	Partial eta squared (ηp2​)	1.92724e-05
c	Two-way ANOVA	Treatment*Sex	F (1, 12) = 8.398	Partial eta squared (ηp2​)	0.411707
		Sex	F (1, 12) = 3.121	Partial eta squared (ηp2​)	0.206402
		Treatment	F (1, 12) = 2.854	Partial eta squared (ηp2​)	0.192137
GFAP
d	Two-way ANOVA	Treatment*Sex	F (1, 12) = 0.01294	Partial eta squared (ηp2​)	0.00107717
		Sex	F (1, 12) = 0.6850	Partial eta squared (ηp2​)	0.0540008
		Treatment	F (1, 12) = 1.320	Partial eta squared (ηp2​)	0.0990991
e	Two-way ANOVA	Treatment*Sex	F (1, 12) = 0.1881	Partial eta squared (ηp2​)	0.0154331
		Sex	F (1, 12) = 1.537	Partial eta squared (ηp2​)	0.113541
		Treatment	F (1, 12) = 0.1413	Partial eta squared (ηp2​)	0.011638
f	Two-way ANOVA	Treatment*Sex	F (1, 12) = 1.742	Partial eta squared (ηp2​)	0.126765
		Sex	F (1, 12) = 0.009354	Partial eta squared (ηp2​)	0.000778893
		Treatment	F (1, 12) = 0.3105	Partial eta squared (ηp2​)	0.0252224
14mo
iba1
g	Two-way ANOVA	Treatment*Sex	F (1, 14) = 1.825	Partial eta squared (ηp2​)	0.115324
		Sex	F (1, 14) = 0.1575	Partial eta squared (ηp2​)	0.0111248
		Treatment	F (1, 14) = 2.537	Partial eta squared (ηp2​)	0.153414
h	Two-way ANOVA	Treatment*Sex	F (1, 14) = 3.099	Partial eta squared (ηp2​)	0.181239
		Sex	F (1, 14) = 0.06167	Partial eta squared (ηp2​)	0.00438568
		Treatment	F (1, 14) = 3.605	Partial eta squared (ηp2​)	0.204771
i	Two-way ANOVA	Treatment*Sex	F (1, 14) = 0.9147	Partial eta squared (ηp2​)	0.0613288
		Sex	F (1, 14) = 0.4711	Partial eta squared (ηp2​)	0.0325545
		Treatment	F (1, 14) = 1.242	Partial eta squared (ηp2​)	0.0814854
GFAP
j	Two-way ANOVA	Treatment*Sex	F (1, 14) = 0.5539	Partial eta squared (ηp2​)	0.0380585
		Sex	F (1, 14) = 0.003552	Partial eta squared (ηp2​)	0.00025365
		Treatment	F (1, 14) = 0.002937	Partial eta squared (ηp2​)	0.000209742
k	Two-way ANOVA	Treatment*Sex	F (1, 14) = 0.07679	Partial eta squared (ηp2​)	0.00545508
		Sex	F (1, 14) = 0.03226	Partial eta squared (ηp2​)	0.00229899
		Treatment	F (1, 14) = 0.1142	Partial eta squared (ηp2​)	0.00809114
l	Two-way ANOVA	Treatment*Sex	F (1, 14) = 3.934	Partial eta squared (ηp2​)	0.21936
		Sex	F (1, 14) = 0.8156	Partial eta squared (ηp2​)	0.0550501
		Treatment	F (1, 14) = 5.780	Partial eta squared (ηp2​)	0.292214
Fig 6 Glia Plaque Interaction
Panel	Test Type	Effect	Test Statistic	Effect Size Method	Effect Size
9mo
a	Two-way ANOVA	Treatment*Sex	F (1, 12) = 0.1882	Partial eta squared (ηp2​)	0.0154412
		Sex	F (1, 12) = 0.02166	Partial eta squared (ηp2​)	0.00180175
		Treatment	F (1, 12) = 0.5451	Partial eta squared (ηp2​)	0.0434512
b	Two-way ANOVA	Treatment*Sex	F (1, 11) = 0.1578	Partial eta squared (ηp2​)	0.0141426
		Sex	F (1, 11) = 0.08779	Partial eta squared (ηp2​)	0.00791772
		Treatment	F (1, 11) = 0.3744	Partial eta squared (ηp2​)	0.032916
c	Two-way ANOVA	Treatment*Sex	F (1, 12) = 7.106	Partial eta squared (ηp2​)	0.371925
		Sex	F (1, 12) = 0.08016	Partial eta squared (ηp2​)	0.00663567
		Treatment	F (1, 12) = 1.198	Partial eta squared (ηp2​)	0.0907713
14mo
d	Two-way ANOVA	Treatment*Sex	F (1, 14) = 3.126	Partial eta squared (ηp2​)	0.182529
		Sex	F (1, 14) = 0.01240	Partial eta squared (ηp2​)	0.00088493
		Treatment	F (1, 14) = 0.8084	Partial eta squared (ηp2​)	0.0545906
e	Two-way ANOVA	Treatment*Sex	F (1, 14) = 5.239	Partial eta squared (ηp2​)	0.272311
		Sex	F (1, 14) = 1.828	Partial eta squared (ηp2​)	0.115492
		Treatment	F (1, 14) = 4.829	Partial eta squared (ηp2​)	0.256466
f	Two-way ANOVA	Treatment*Sex	F (1, 14) = 5.530	Partial eta squared (ηp2​)	0.283154
		Sex	F (1, 14) = 0.2226	Partial eta squared (ηp2​)	0.0156511
		Treatment	F (1, 14) = 1.631	Partial eta squared (ηp2​)	0.104344
Fig 7 Object Recognition
Panel	Test Type	Effect	Test Statistic	Effect Size Method	Effect Size
a 1h delay	Two-way ANOVA	Treatment*Sex	F (1, 24) = 0.01030	Partial eta squared (ηp2​)	0.000428983
		Sex	F (1, 24) = 0.4606	Partial eta squared (ηp2​)	0.0188303
		Treatment	F (1, 24) = 14.59	Partial eta squared (ηp2​)	0.378077
b 24h delay	Two-way ANOVA	Treatment*Sex	F (1, 25) = 2.539	Partial eta squared (ηp2​)	0.0921965
		Sex	F (1, 25) = 0.8685	Partial eta squared (ηp2​)	0.0335737
		Treatment	F (1, 25) = 18.99	Partial eta squared (ηp2​)	0.431689
Extended data Fig 1
Panel	Test Type	Effect	Test Statistic	Effect Size Method	Effect Size
9mo
a NREM SO	Mixed-effects analysis	Time	F (1.285, 8.995) = 39.35	Partial eta squared (ηp2​)	0.848975
		Treatment	F (1.000, 7.000) = 49.16	Partial eta squared (ηp2​)	0.875356
		Time*Treatment	F (1.903, 12.23) = 6.929	Partial eta squared (ηp2​)	0.518805
b NREM Delta	Mixed-effects analysis	Time	F (1.862, 13.03) = 41.77	Partial eta squared (ηp2​)	0.856507
		Treatment	F (1.000, 7.000) = 5.522	Partial eta squared (ηp2​)	0.440984
		Time*Treatment	F (1.313, 8.439) = 3.456	Partial eta squared (ηp2​)	0.349682
c NREM SO	Mixed-effects analysis	Time	F (2.548, 29.49) = 6.323	Partial eta squared (ηp2​)	0.353304
		Treatment	F (1, 12) = 0.2331	Partial eta squared (ηp2​)	0.0190549
		Time*Treatment	F (2.548, 29.49) = 1.543	Partial eta squared (ηp2​)	0.117636
d NREM Delta	Mixed-effects analysis	Time	F (2.049, 23.71) = 4.372	Partial eta squared (ηp2​)	0.274218
		Treatment	F (1, 12) = 1.242	Partial eta squared (ηp2​)	0.0937925
		Time*Treatment	F (2.049, 23.71) = 1.006	Partial eta squared (ηp2​)	0.0799841
14mo
e NREM SO	Mixed-effects analysis	Time	F (2.353, 23.53) = 41.41	Partial eta squared (ηp2​)	0.805485
		Treatment	F (1.000, 10.00) = 3.454	Partial eta squared (ηp2​)	0.256727
		Time*Treatment	F (3.365, 20.67) = 12.14	Partial eta squared (ηp2​)	0.664018
f NREM Delta	Mixed-effects analysis	Time	F (2.442, 24.42) = 41.29	Partial eta squared (ηp2​)	0.80503
		Treatment	F (1.000, 10.00) = 3.186	Partial eta squared (ηp2​)	0.24162
		Time*Treatment	F (1.874, 11.51) = 5.164	Partial eta squared (ηp2​)	0.456751
g NREM SO	Mixed-effects analysis	Time	F (3.772, 38.80) = 10.92	Partial eta squared (ηp2​)	0.514941
		Treatment	F (1, 11) = 0.3889	Partial eta squared (ηp2​)	0.0341473
		Time*Treatment	F (3.772, 38.80) = 3.057	Partial eta squared (ηp2​)	0.229103
h NREM Delta	Mixed-effects analysis	Time	F (1.705, 17.53) = 3.795	Partial eta squared (ηp2​)	0.269598
		Treatment	F (1, 11) = 0.01908	Partial eta squared (ηp2​)	0.00173154
		Time*Treatment	F (1.705, 17.53) = 1.186	Partial eta squared (ηp2​)	0.103422
Extended data Fig 2
Panel	Test Type	Effect	Test Statistic	Effect Size Method	Effect Size
9mo
a NREM SO	Two-way ANOVA	Treatment*Sex	F (1, 6) = 0.01630	Partial eta squared (ηp2​)	0.00270931
		Treatment	F (1, 6) = 44.01	Partial eta squared (ηp2​)	0.880024
		Sex	F (1, 6) = 3.573	Partial eta squared (ηp2​)	0.373237
b NREM Delta	Two-way ANOVA	Treatment*Sex	F (1, 6) = 0.8669	Partial eta squared (ηp2​)	0.126243
		Treatment	F (1, 6) = 19.49	Partial eta squared (ηp2​)	0.764614
		Sex	F (1, 6) = 2.087	Partial eta squared (ηp2​)	0.258069
c	Two-way ANOVA	Treatment*Frequency	F (2.163, 25.96) = 0.9998	Partial eta squared (ηp2​)	0.0768979
		Frequency	F (2.163, 25.96) = 20.87	Partial eta squared (ηp2​)	0.63489
		Treatment	F (1, 12) = 3.417	Partial eta squared (ηp2​)	0.221638
14mo
d NREM SO	Mixed-effects analysis	Treatment	F (1, 6) = 6.543	Partial eta squared (ηp2​)	0.521646
		Sex	F (1, 9) = 8.719	Partial eta squared (ηp2​)	0.492071
		Treatment*Sex	F (1, 6) = 0.005991	Partial eta squared (ηp2​)	0.000997504
e NREM Delta	Mixed-effects analysis	Treatment	F (1, 6) = 5.456	Partial eta squared (ηp2​)	0.476257
		Sex	F (1, 9) = 1.561	Partial eta squared (ηp2​)	0.147808
		Treatment*Sex	F (1, 6) = 0.002545	Partial eta squared (ηp2​)	0.000423987
f	Two-way ANOVA	Treatment*Frequency	F (2.265, 24.91) = 1.205	Partial eta squared (ηp2​)	0.0987479
		Frequency	F (2.265, 24.91) = 9.255	Partial eta squared (ηp2​)	0.456974
		Treatment	F (1, 11) = 0.01006	Partial eta squared (ηp2​)	0.00091371
Extended data Fig 3
Panel	Test Type	Effect	Test Statistic	Effect Size Method	Effect Size
9mo
a	Two-way ANOVA	Treatment*Sex	F (1, 12) = 1.955	Partial eta squared (ηp2​)	0.140093
		Sex	F (1, 12) = 2.269	Partial eta squared (ηp2​)	0.159016
		Treatment	F (1, 12) = 2.753	Partial eta squared (ηp2​)	0.186606
b	Two-way ANOVA	Treatment*Sex	F (1, 12) = 2.846	Partial eta squared (ηp2​)	0.191701
		Sex	F (1, 12) = 2.747	Partial eta squared (ηp2​)	0.186275
		Treatment	F (1, 12) = 0.03668	Partial eta squared (ηp2​)	0.00304735
c	Two-way ANOVA	Treatment*Sex	F (1, 12) = 1.597	Partial eta squared (ηp2​)	0.117452
		Sex	F (1, 12) = 1.397	Partial eta squared (ηp2​)	0.104277
		Treatment	F (1, 12) = 0.09360	Partial eta squared (ηp2​)	0.00773963
14mo
d	Two-way ANOVA	Treatment*Sex	F (1, 14) = 0.8401	Partial eta squared (ηp2​)	0.0566101
		Sex	F (1, 14) = 0.2478	Partial eta squared (ηp2​)	0.0173922
		Treatment	F (1, 14) = 0.4598	Partial eta squared (ηp2​)	0.0317985
e	Two-way ANOVA	Treatment*Sex	F (1, 14) = 0.2443	Partial eta squared (ηp2​)	0.0171507
		Sex	F (1, 14) = 2.285	Partial eta squared (ηp2​)	0.140313
		Treatment	F (1, 14) = 0.1769	Partial eta squared (ηp2​)	0.012478
f	Two-way ANOVA	Treatment*Sex	F (1, 14) = 3.897	Partial eta squared (ηp2​)	0.217746
		Sex	F (1, 14) = 0.2567	Partial eta squared (ηp2​)	0.0180056
		Treatment	F (1, 14) = 2.395	Partial eta squared (ηp2​)	0.146081
Extended data Fig 4
Panel	Test Type	Sex	Test Statistic	Effect Size Method	Effect Size
Insoluble Ab
a SO	Simple linear regression	male	F (1, 4) = 8.092	R2	0.6692
	Simple linear regression	female	F (1, 3) = 1.919	R2	0.3901
b Delta	Simple linear regression	male	F (1, 4) = 3.502	R2	0.4668
	Simple linear regression	female	F (1, 3) = 5.226	R2	0.6353
c SO	Simple linear regression	male	F (1, 4) = 23.43	R2	0.8542
	Simple linear regression	female	F (1, 3) = 3.860e-005	R2	1.286e-05
d Delta	Simple linear regression	male	F (1, 4) = 5.539	R2	0.5806
	Simple linear regression	female	F (1, 3) = 13.60	R2	0.8193
Amyloid burden
e SO	Simple linear regression	male	F (1, 4) = 0.6602	R2	0.1417
	Simple linear regression	female	F (1, 3) = 0.9921	R2	0.2485
f Delta	Simple linear regression	male	F (1, 4) = 0.1398	R2	0.03377
	Simple linear regression	female	F (1, 3) = 1.582	R2	0.3453
g SO	Simple linear regression	male	F (1, 4) = 4.525	R2	0.5308
	Simple linear regression	female	F (1, 3) = 0.3258	R2	0.09795
h Delta	Simple linear regression	male	F (1, 4) = 15.83	R2	0.7983
	Simple linear regression	female	F (1, 3) = 0.8227	R2	0.2152
i SO	Simple linear regression	male	F (1, 4) = 0.1352	R2	0.03268
	Simple linear regression	female	F (1, 3) = 1.161	R2	0.279
j Delta	Simple linear regression	male	F (1, 4) = 0.1479	R2	0.03567
	Simple linear regression	female	F (1, 3) = 7.510e-005	R2	2.503e-05
Extended data Fig 5
Panel	Test Type		Test Statistic	Effect Size Method	Effect Size
9mo
b	unpaired t test		t (14) = 0.1383	Eta squared (η2)	0.001365
c	unpaired t test		t (14) = 2.593	Eta squared (η2)	0.3245
e	unpaired t test		t (16) = 1.541	Eta squared (η2)	0.1292
f	unpaired t test		t (16) = 0.8245	Eta squared (η2)	0.04076
